# Microglia and myeloid cell populations of the developing mouse retina

**DOI:** 10.1101/2025.04.07.646926

**Authors:** Sage Martineau, Juan C. Valdez-Lopez, Samantha Zarnick, Jeremy N. Kay

## Abstract

Microglia make important contributions to central nervous system (CNS) development, but the breadth of their distinct developmental functions remain poorly understood. The mouse retina has been a key model system for understanding fundamental mechanisms controlling assembly of the CNS. To gain insight into where and how microglia might influence retinal development, here we identified molecularly unique myeloid cell populations that are selectively present during development, and characterized their anatomical locations. Development-specific transcriptional states were identified using single-cell (sc) and single-nucleus RNA-sequencing (RNA-seq) across multiple timepoints. Transcriptional states were validated in vivo by histological staining for key RNA and/or protein markers. Several of these development-specific myeloid populations have been described before in brain scRNA-seq atlases but not validated in vivo, while others are unique to our retinal dataset. We identify two closely-related microglial populations, labeled by the *Spp1* and *Hmox1* genes, that are distinguished mainly by activity of the NRF2 transcription factor. Both types are present selectively within the developing retinal nerve fiber layer where they engulf neurons and astrocytes undergoing developmental cell death. *Hmox1^+^* microglia were also localized selectively at the wavefront of developing vasculature during retinal angiogenesis, suggesting that developmental events associated with angiogenesis modulate NRF2 activity and thereby induce microglia to switch between the *Spp1^+^* and *Hmox1^+^* states. Overall, our results identify transcriptional profiles that define specific populations of retinal microglia, opening the way to future investigations of how these programs support microglial functions during development.
