## Supplemental Table S2 for "Microglia and myeloid cell populations of the developing mouse retina"

Microglia_module	Mac_module	ExAM_module	homeostatic_module	phagocytic_module
Sparc	Pf4	Rgs1	Tmem119	Spp1
Serpine2	Mrc1	Hist2h2aa1	P2ry12	Gpnmb
Cd9	Ms4a7	Hist1h4i	P2ry13	Igf1
Cd81	Dab2	Nfkbiz	Tgfbr1	Lgals3
Ctsd	F13a1	Klf2	Siglech	Fabp5
Ldhb	Cybb	Junb	Sall1	Cd9
Selplg	Ccr1	Dusp1	Csf1r	Lpl
P2ry12	Ms4a6c	Ccl3	Celplg	Ctsl
Olfml3	Pla2g7	Hspa1a	Cd33	Lgals1
Sall1	Clec4n	Hsp90aa1	Slc2a5	Apoe
Arhgap5	Mndal	Fos		Anxa5
Lag3		Hspa1b		Syngr1
Syngr1		Jun		Gpx3
Ecscr		Jund		Cd63
Gng10		Nfkbid		Pld3
Golm1		Gem		Gm1673
Cd34		Ccl4		Ctsb
Siglech		Ier5		Ftl1
F11r		Txnip		Plin2
		Hist1h2bc		Lyz2
		Zfp36		Ccl9
		Hist1h1c		Anxa2
		Egr1		Lilrb4a
		Atf3		Csf1
		Rhob		Pkm
				Ccl6
				Mif
				S100a1
				Ldha
